# scELMo: Embeddings from Language Models are Good Learners for Single-cell Data Analysis

**DOI:** 10.1101/2023.12.07.569910

**Authors:** Tianyu Liu, Tianqi Chen, Wangjie Zheng, Xiao Luo, Yiqun Chen, Hongyu Zhao

**Affiliations:** Interdepartmental Program in Computational Biology & Bioinformatics, Yale University, New Haven, 06511, CT, USA; Department of Biostatistics, Yale University, New Haven, 06511, CT, USA; Department of Computer Science, University of California, Los Angeles, Los Angeles, 90095, CA, USA; Department of Biostatistics, Johns Hopkins University, Baltimore, 21218, MD, USA

**Keywords:** Single-Cell Data Analysis, Foundation Model, Large Language Model, In-silico Treatment Analysis, Perturbation Analysis

## Abstract

Various Foundation Models (FMs) have been built based on the pre-training and fine-tuning framework to analyze single-cell data with different degrees of success. In this manuscript, we propose a method named scELMo (Single-cell Embedding from Language Models), to analyze single-cell data that utilizes Large Language Models (LLMs) as a generator for both the description of metadata information and the embeddings for such descriptions. We combine the embeddings from LLMs with the raw data under the zero-shot learning framework to further extend its function by using the fine-tuning framework to handle different tasks. We demonstrate that scELMo is capable of cell clustering, batch effect correction, and cell-type annotation without training a new model. Moreover, the fine-tuning framework of scELMo can help with more challenging tasks including in-silico treatment analysis or modeling perturbation. scELMo has a lighter structure and lower requirements for resources. Our method also outperforms recent large-scale FMs (such as scGPT [1], Geneformer [2]) and other LLM-based single-cell data analysis pipelines (such as GenePT [3] and GPTCelltype [4]) based on our evaluations, suggesting a promising path for developing domain-specific FMs.
