## Supplementary figures, supplementary files 1-4 for "scELMo: Embeddings from Language Models are Good Learners for Single-cell Data Analysis": Supplementary file 2 (in silico information).xlsx

### Sheet: ascending aortic aneurysm
Ascending only	references		Ascending to descending			Ascending w/ root
CXCR4	https://www.frontiersin.org/articles/10.3389/fimmu.2023.1087978/full		MT-ATP6			MT-ATP6
SRGN			MT-CO1			MT-CO1
XCL1			IGKC			MTRNR2L12
HLA-DRB5	https://www.mdpi.com/1422-0067/21/20/7678		IGLC2			MTRNR2L8
TRAT1			IGHG3			CFD
LTB			IGHG1			C3	https://www.jci.org/articles/view/152973
IFNG			CD27	https://www.sciencedirect.com/science/article/pii/S2352345X21000643		PLAUR
PTPN7			IGHA1			C5AR1
CD5			MZB1			ICAM1
CXCR3			DERL3			DCN	https://www.tandfonline.com/doi/abs/10.1080/03655230600895309

### Sheet: hypertrophic or dilated cardiom
DCM	references		HCM	references
ANKRD1	https://www.mdpi.com/1422-0067/22/16/8721		RORA
AC004879.1			PXDNL
PLCE1	https://www.spandidos-publications.com/10.3892/etm.2023.12024		ADGRL3
TNNT1	https://www.cell.com/biophysj/pdf/S0006-3495(22)01729-5.pdf		GSN	https://www.nature.com/articles/s41586-023-06139-9
EXT1	https://link.springer.com/article/10.1186/s12872-022-02759-7		SAMD12
CREB5			RABGAP1L
NAV1			MYL2
AC021134.1			RBMS3
XIRP2			BACH2
SAMD12			DOK6

### Sheet: silence genes from cotnrol
Ascending only	references		Ascending to descending	references		Ascending w/ root	references
MT-ATP6			MT-ATP6			MT-ATP6
IGFBP7			IGFBP7			IGFBP7
CALD1			CALD1			CALD1
TAGLN			TAGLN			TAGLN
MYL9	https://journals.plos.org/plosone/article?id=10.1371/journal.pone.0270820		MYL9			MYL9	https://journals.plos.org/plosone/article?id=10.1371/journal.pone.0270820
DSTN	https://www.ncbi.nlm.nih.gov/pmc/articles/PMC8616609/		DSTN			DSTN	https://www.ncbi.nlm.nih.gov/pmc/articles/PMC8616609/
TPM2			TPM2			TPM2
MGP			MGP			MGP
CLU			CLU			CLU
PLN			PLN			PLN
DCM	references		HCM	references
MPP3			MPP3
MYH6			MYH6
PDK4	https://www.biorxiv.org/content/10.1101/038174v2.abstract		PDK4	https://www.biorxiv.org/content/10.1101/038174v2.abstract
ELL2			ELL2
FKBP5			FKBP5
AC022034.3			AC022034.3
GRK5			GRK5
LINC00881			LINC00881
AASS			AASS
CPNE5			CPNE5	https://www.sciencedirect.com/science/article/pii/S0065242321000573
