## Supplementary figures, supplementary files 1-4 for "scELMo: Embeddings from Language Models are Good Learners for Single-cell Data Analysis": Supplementary file 3 (dataset information).xlsx

### Sheet: scRNA-seq
Name	Filename	Number of cells	Number of cell types	Download link	Comments
hPancreas-train	demo_train.h5ad	10600	13	https://github.com/JackieHanLab/TOSICA	For training
hPancreas-test	demo_test.h5ad	4128	11	https://github.com/JackieHanLab/TOSICA	For testing
Aorta		9625	12	https://drive.google.com/drive/folders/1LgFvJqWNq9BqHbuxB2tYf62kXs9KqL4t	We split this dataset into 80% for training and 20% for testing.
PBMC-3k	PBMC3k.h5ad	2625	7	https://academic.oup.com/bioinformatics/article/38/16/3942/6623406	For testing
PBMC-68k	PBMC68k.h5ad	1998	7	https://academic.oup.com/bioinformatics/article/38/16/3942/6623406	For training
PBMC-ss3		2843	8	https://www.biorxiv.org/content/10.1101/2022.05.09.490241v2.abstract	For training
PBMC-mpal		14311	8	https://www.ncbi.nlm.nih.gov/geo/query/acc.cgi?acc=GSE139369	For training
PBMC-covid		31826	8	https://www.ncbi.nlm.nih.gov/geo/query/acc.cgi?acc=GSE174072	For training
Immune atlas		647366	46	https://www.nature.com/articles/s41591-021-01329-2
Lung atlas		584944	50	https://www.nature.com/articles/s41591-023-02327-2
Heart atlas		738782	12	https://www.nature.com/articles/s41586-020-2797-4
Heart		158469	3	https://www.nature.com/articles/s41586-022-04817-8	We subsampled 10% cells of the raw data as the base dataset we used in our manuscript.
ChangYe2021		42277	1	http://projects.sanderlab.org/scperturb/datavzrd/scPerturb_vzrd_v1/dataset_info/index_1.html
perturbed PBMC		9209	7	https://github.com/vandijklab/CINEMA-OT/tree/main
Openproblems		240090	6	https://www.kaggle.com/competitions/open-problems-single-cell-perturbations	We subsampled 10% cells of the raw data as the base dataset we used in our manuscript.
Onek1k PBMC		1248980	29	https://cellxgene.cziscience.com/e/3faad104-2ab8-4434-816d-474d8d2641db.cxg/	We subsampled 10% cells of the raw data as the base dataset we used in our manuscript.
Norman		91205	1	https://www.nature.com/articles/s41587-023-01905-6
Adamson		68603	1	https://www.nature.com/articles/s41587-023-01905-6
Dixit		44735	1	https://www.nature.com/articles/s41587-023-01905-6
Replogle		213274	1	https://www.sciencedirect.com/science/article/pii/S0092867422005979?via%3Dihub	https://plus.figshare.com/articles/dataset/_Mapping_information-rich_genotype-phenotype_landscapes_with_genome-scale_Perturb-seq_Replogle_et_al_2022_processed_Perturb-seq_datasets/20029387
	We add filenames here to avoid potential misunderstanding for the link contianing multiple datasets.

### Sheet: Proteomics
two cite-seq
Name	Filename	Number of cells	Number of cell types	Download link
cite-seq_query	covid_cite.h5ad	57669	30	https://docs.scvi-tools.org/en/stable/tutorials/notebooks/multimodal/totalVI_reference_mapping.html
cite-seq_reference	pbmc_seurat_v4_cite_seq	152094	30	https://docs.scvi-tools.org/en/stable/tutorials/notebooks/multimodal/totalVI_reference_mapping.html
cytof_citeseq
Name	Filename	Number of cells	Number of cell types	Download link
cytof	levine32_forSIM.csv	102977	7	https://github.com/shuxiaoc/mario-py/tree/main/Manuscript_Archive_Code
citeseq	bmcite_forSIM.csv	29006	7	https://github.com/shuxiaoc/mario-py/tree/main/Manuscript_Archive_Code

### Sheet: Multiomics
Name	Number of cells	Number of cell types	Download link	Comments
pbmc_multi	23117	18 (3 unknown clusters)	https://satijalab.org/seurat/articles/atacseq_integration_vignette.html	14772 cells from scRNA-seq, 8345 cells from scATAC-seq
